# Metabolomics profiling reveals distinct, sex-specific signatures in the serum and brain metabolomes in the mouse models of Alzheimer’s disease

**DOI:** 10.1101/2023.12.22.573059

**Authors:** Ravi S. Pandey, Mattias Arnold, Richa Batra, Jan Krumsiek, Kevin P. Kotredes, Dylan Garceau, Harriet Williams, Michael Sasner, Gareth R. Howell, Rima Kaddurah-Daouk, Gregory W. Carter

## Abstract

**INTRODUCTION:** Increasing evidence suggests that metabolic impairments contribute to early Alzheimer’s disease (AD) mechanisms and subsequent dementia. Signals in metabolic pathways conserved across species provides a promising entry point for translation.

**METHODS:** We investigated differences of serum and brain metabolites between the early-onset 5XFAD and late-onset LOAD1 (APOE4.Trem2*R47H) mouse models of AD to C57BL/6J controls at six months of age.

**RESULTS:** We identified sex differences for several classes of metabolites, such as glycerophospholipids, sphingolipids, and amino acids. Metabolic signatures were notably different between brain and serum in both mouse models. The 5XFAD mice exhibited stronger differences in brain metabolites, whereas LOAD1 mice showed more pronounced differences in serum.

**DISCUSSION:** Several of our findings were consistent with results in humans, showing glycerophospholipids reduction in serum of APOE4 carriers and replicating the serum metabolic imprint of the APOE4 genotype. Our work thus represents a significant step towards translating metabolic dysregulation from model organisms to human AD.
