## Supplementary Table 1 for "Metabolomics profiling reveals distinct, sex-specific signatures in the serum and brain metabolomes in the mouse models of Alzheimer’s disease"

### Sheet: SerumMetabolome
Metabolite	Pathways	all_levels_higher_in	all_abs_diff	all_p_value	B6_levels_higher_in	B6_abs_diff	B6_p_value	B6_power	hAT_levels_higher_in	hAT_abs_diff	hAT_p_value	hAT_power	FAD_levels_higher_in	FAD_abs_diff	FAD_p_value	FAD_power	diff_t_B6_FAD	diff_p_B6_FAD	diff_Isq_B6_FAD	diff_t_B6_hAT	diff_p_B6_hAT	diff_Isq_B6_hAT
C2	Acylcarnitines	females	1.12322	4.51751e-07	females	1.26424	0.0016121	0.217643	females	1.19885	0.00132827	0.16263	females	0.870261	0.0251633	0.201354	0.793307	0.427599	0	0.139531	0.889031	0
C3	Acylcarnitines	females	1.00104	8.75345e-06	females	1.0225	0.0103388	0.145838	females	0.698963	0.125509	0.108294	females	1.21693	0.000919692	0.134615	-0.400797	0.688569	0	0.563853	0.572854	0
C3-DC (C4-OH)	Acylcarnitines	males	1.1159	1.49899e-07	males	1.18871	0.000980197	0.212845	males	0.486614	0.233364	0.158951	males	1.56216	5.41473e-06	0.196877	0.918054	0.35859	0	-1.37967	0.167689	27.5188
C3-OH	Acylcarnitines	males	1.29348	1.08768e-09	males	1.33423	0.000163413	0.345072	males	1.17309	0.00855169	0.263245	males	1.32052	0.0002119	0.321329	-0.0324014	0.974152	0	-0.326408	0.744115	0
C4	Acylcarnitines	females	0.957859	1.52985e-05	females	1.17835	0.00170103	0.124769	females	0.47262	0.278457	0.0926201	females	1.05994	0.00587744	0.115136	0.246313	0.80544	0	1.3048	0.191962	23.3598
lysoPC a C16:0	Glycerophospholipids	males	0.95411	1.63931e-05	males	0.939262	0.0173785	0.123045	males	1.01829	0.0082264	0.0913421	males	0.900649	0.0206318	0.113544	-0.0748173	0.94036	0	0.15599	0.876041	0
lysoPC a C16:1	Glycerophospholipids	males	1.31938	9.25735e-11	males	1.57025	3.01686e-06	0.366669	males	1.10757	0.00330485	0.280906	males	1.21356	0.00111001	0.341879	-0.870169	0.384208	0	-1.11227	0.266021	10.0939
lysoPC a C20:4	Glycerophospholipids	females	1.13685	9.80194e-08	females	1.00994	0.00759337	0.226744	females	1.68901	2.52543e-05	0.169629	females	0.629062	0.135139	0.209855	0.707882	0.479018	0	-1.56529	0.117516	36.1139
lysoPC a C24:0	Glycerophospholipids	males	1.21653	5.74339e-09	males	1.43575	8.28147e-05	0.284001	males	0.895058	0.0292249	0.214296	males	1.24161	0.00129478	0.263569	-0.441761	0.658662	0	-1.12518	0.260514	11.125
lysoPC a C26:0	Glycerophospholipids	males	1.41872	8.4706e-13	males	1.55668	4.17154e-06	0.452827	males	1.0745	0.00655675	0.353374	males	1.54557	5.07721e-06	0.424547	-0.0308227	0.975411	0	-1.10181	0.270544	9.2403
lysoPC a C26:1	Glycerophospholipids	males	1.00029	4.39434e-06	males	1.43137	8.2752e-05	0.145456	males	0.153346	0.730386	0.108009	males	1.21708	0.002385	0.134262	-0.477308	0.633143	0	-2.40985	0.0159592	58.5036
lysoPC a C28:0	Glycerophospholipids	males	0.96459	1.07468e-05	males	1.28204	0.000459964	0.127906	males	0.529759	0.200826	0.0949471	males	1.04442	0.00670284	0.118034	-0.506031	0.612835	0	-1.47671	0.139753	32.282
lysoPC a C28:1	Glycerophospholipids	males	1.11229	2.10114e-07	males	1.45819	3.36113e-05	0.210501	males	0.447406	0.307931	0.157157	males	1.17972	0.0024193	0.194691	-0.633473	0.526425	0	-1.96663	0.0492255	49.1517
PC aa C32:1	Glycerophospholipids	males	1.27638	6.79715e-10	males	1.50218	4.48373e-06	0.331074	males	1.25256	0.000677869	0.251899	males	1.0495	0.00967785	0.308046	-1.0177	0.308821	1.73915	-0.619669	0.535476	0
PC aa C32:3	Glycerophospholipids	males	0.934242	1.87967e-05	males	1.08579	0.00317873	0.114186	males	0.917932	0.0187085	0.0847866	males	0.832323	0.0487424	0.105367	-0.487138	0.626161	0	-0.342323	0.732108	0
PC aa C34:1	Glycerophospholipids	males	1.24982	2.60817e-09	males	1.45753	1.23358e-05	0.309799	males	1.33376	0.00022767	0.234801	males	1.04089	0.0114845	0.287908	-0.915805	0.359769	0	-0.313468	0.753925	0
PC aa C34:3	Glycerophospholipids	males	1.55925	4.9163e-16	males	1.71915	1.42851e-08	0.577423	males	1.50386	1.26577e-05	0.464837	males	1.42601	0.000140408	0.5463	-0.836697	0.402763	0	-0.668056	0.504098	0
PC aa C34:4	Glycerophospholipids	males	1.16694	4.57076e-08	males	1.45698	1.53271e-05	0.247575	males	1.02847	0.00682427	0.185751	males	1.00474	0.0155068	0.229351	-0.984007	0.325112	0	-0.999243	0.317677	0
PC aa C36:3	Glycerophospholipids	males	1.00758	3.13477e-06	males	1.35736	7.51754e-05	0.149226	males	0.62563	0.125911	0.110825	males	1.0112	0.012915	0.137751	-0.74153	0.458372	0	-1.50807	0.131536	33.6902
PC aa C36:6	Glycerophospholipids	males	1.26518	1.33047e-09	males	1.5744	1.10444e-06	0.322031	males	1.06251	0.00501368	0.24461	males	1.10286	0.0059344	0.299478	-1.10676	0.268399	9.64599	-1.25349	0.210027	20.2229
PC aa C38:0	Glycerophospholipids	males	1.09283	3.06129e-07	males	1.34342	0.00010275	0.198119	males	0.576515	0.197077	0.147705	males	1.16352	0.00339397	0.183151	-0.397635	0.690899	0	-1.46062	0.14412	31.5359
PC aa C38:3	Glycerophospholipids	males	0.761591	0.000675955	males	1.30384	0.000184012	0.0555631	females	0.150266	0.737523	0.0417506	males	0.959443	0.0173379	0.0514056	-0.724464	0.468781	0	-2.70704	0.00678852	63.0593
PC aa C38:4	Glycerophospholipids	females	0.687259	0.00232083	females	0.421413	0.279465	0.0391443	females	1.58229	0.00021267	0.029731	males	0.0317302	0.941364	0.0363138	0.774552	0.438605	0	-2.36992	0.0177918	57.8045
PC aa C38:6	Glycerophospholipids	males	1.45073	3.32188e-13	males	1.68124	1.21471e-07	0.481263	males	1.2924	0.00110761	0.378062	males	1.38379	0.000462655	0.45209	-0.799369	0.424076	0	-0.9906	0.321881	0
PC aa C40:2	Glycerophospholipids	males	1.71493	1.00045e-21	males	1.80186	7.52572e-11	0.706213	males	1.64778	7.65471e-07	0.590988	males	1.65823	3.3701e-06	0.675565	-0.505297	0.61335	0	-0.566661	0.570944	0
PC aa C40:3	Glycerophospholipids	males	1.85154	5.10854e-30	males	1.91677	1.36477e-16	0.80132	males	1.8152	4.2151e-10	0.694566	males	1.78935	7.68967e-08	0.774049	-0.636258	0.524608	0	-0.562544	0.573745	0
PC aa C40:4	Glycerophospholipids	males	1.67324	3.17062e-20	males	1.83983	1.84366e-12	0.673453	males	1.50539	1.74919e-05	0.557603	males	1.63036	9.12118e-06	0.642294	-0.741609	0.458324	0	-1.09162	0.275001	8.39278
PC aa C40:5	Glycerophospholipids	males	1.02784	1.84303e-06	males	1.42982	2.01899e-05	0.160052	males	0.192066	0.646594	0.118933	males	1.20471	0.00227712	0.147782	-0.51828	0.604263	0	-2.50559	0.0122248	60.0892
PC aa C42:2	Glycerophospholipids	males	1.23364	3.10496e-09	males	1.39259	7.96889e-05	0.297135	males	1.08114	0.00421828	0.224704	males	1.18279	0.00339729	0.275949	-0.462282	0.643879	0	-0.704348	0.481216	0
PC aa C42:4	Glycerophospholipids	males	1.59887	1.34414e-17	males	1.75812	5.78785e-10	0.611675	males	1.36519	0.000148719	0.497138	males	1.60594	1.15212e-05	0.580299	-0.494168	0.621187	0	-1.13955	0.254474	12.2461
PC aa C42:5	Glycerophospholipids	males	1.45117	1.97171e-13	males	1.71986	4.11774e-09	0.481649	males	1.07711	0.0051894	0.378399	males	1.4707	0.000108821	0.452465	-0.719439	0.47187	0	-1.62603	0.103944	38.5004
PC aa C42:6	Glycerophospholipids	males	1.8766	9.95924e-35	males	1.88854	1.22779e-14	0.816489	males	1.86243	1.58141e-10	0.712232	males	1.83212	1.53269e-09	0.790071	-0.296445	0.76689	0	-0.151443	0.879627	0
PC ae C30:0	Glycerophospholipids	males	1.13888	9.08222e-08	males	1.32664	0.000202314	0.228119	males	0.716903	0.0819047	0.170689	males	1.25499	0.000667515	0.211141	-0.1636	0.870046	0	-1.23084	0.218381	18.7549
PC ae C30:1	Glycerophospholipids	males	1.19671	1.07148e-08	males	1.15165	0.00237569	0.269146	males	1.02164	0.00725947	0.202599	males	1.38893	0.000141732	0.249594	0.528858	0.596904	0	-0.271332	0.786136	0
PC ae C30:2	Glycerophospholipids	males	1.30344	2.36662e-10	males	1.58558	1.43034e-06	0.353321	males	0.591064	0.181411	0.269968	males	1.46102	3.8759e-05	0.32917	-0.335958	0.736903	0	-2.00766	0.0446799	50.1907
PC ae C32:1	Glycerophospholipids	males	1.14601	5.84484e-08	males	1.37174	6.57251e-05	0.232981	males	1.13773	0.00359277	0.174442	males	0.9469	0.0186153	0.215687	-0.905653	0.36512	0	-0.520482	0.602728	0
PC ae C32:2	Glycerophospholipids	males	1.12032	1.45631e-07	males	1.28379	0.000301313	0.215738	males	1.16973	0.00173421	0.161169	males	0.912953	0.0284757	0.199576	-0.751572	0.452308	0	-0.257948	0.796447	0
PC ae C34:1	Glycerophospholipids	males	1.18485	1.85871e-08	males	1.4255	2.22188e-05	0.260439	males	1.25451	0.000725446	0.195779	males	0.997307	0.0151537	0.241416	-0.924159	0.355404	0	-0.408866	0.682638	0
PC ae C34:2	Glycerophospholipids	males	1.37783	7.78285e-12	males	1.32099	0.000157245	0.41686	males	1.44682	3.94606e-05	0.322713	males	1.33842	0.000554793	0.389898	0.0402126	0.967924	0	0.313023	0.754263	0
PC ae C34:3	Glycerophospholipids	males	1.01832	2.41221e-06	males	0.941762	0.0121307	0.154902	males	1.143	0.0023364	0.115072	males	0.95147	0.0191586	0.143009	0.0189673	0.984867	0	0.423666	0.671809	0
PC ae C36:1	Glycerophospholipids	males	1.20136	1.04286e-08	males	1.47744	8.6392e-06	0.272599	males	1.06832	0.0051361	0.205311	males	1.08774	0.00751091	0.25284	-0.869165	0.384757	0	-0.947642	0.343312	0
PC ae C36:2	Glycerophospholipids	males	0.894438	4.50867e-05	males	0.871789	0.0225981	0.0978191	males	0.826037	0.0378328	0.0727193	males	0.959722	0.0212165	0.0902787	0.167384	0.867068	0	-0.0883554	0.929594	0
PC ae C36:3	Glycerophospholipids	males	1.22519	5.76291e-09	males	1.33683	0.00010559	0.290613	males	1.1373	0.00243923	0.219528	males	1.18998	0.00343616	0.269799	-0.324105	0.745858	0	-0.457381	0.647397	0
PC ae C38:0	Glycerophospholipids	males	1.50639	8.10145e-15	males	1.75925	1.35596e-09	0.530813	males	1.25094	0.000733174	0.422104	males	1.41972	0.000146001	0.500419	-0.988451	0.322932	0	-1.40541	0.1599	28.8463
PC ae C38:1	Glycerophospholipids	males	1.34615	2.62976e-11	males	1.66935	3.45303e-07	0.389434	males	1.28777	0.000680952	0.299732	males	1.02242	0.0117423	0.363612	-1.50212	0.133067	33.4272	-0.972385	0.330859	0
PC ae C38:2	Glycerophospholipids	males	1.58513	1.49129e-17	males	1.65517	9.90764e-08	0.599884	males	1.46703	3.96691e-05	0.485928	males	1.58998	5.51431e-06	0.568567	-0.196224	0.844435	0	-0.525736	0.599072	0
PC ae C40:1	Glycerophospholipids	males	1.54405	3.52323e-16	males	1.72106	3.7266e-09	0.564104	males	1.28168	0.00082345	0.452487	males	1.58344	5.51627e-06	0.533146	-0.43591	0.662902	0	-1.1585	0.246658	13.6818
PC ae C40:2	Glycerophospholipids	males	0.871325	7.44181e-05	males	1.17458	0.00103539	0.0891389	females	0.18063	0.668303	0.0663396	males	1.20454	0.00244126	0.082285	0.0644578	0.948606	0	-2.59584	0.00943587	61.4769
PC ae C40:3	Glycerophospholipids	males	1.04858	1.05277e-06	males	1.56352	1.06383e-06	0.171644	males	0.159723	0.712853	0.127651	males	1.15778	0.00379742	0.158536	-0.96016	0.336975	0	-2.85617	0.00428781	64.9881
PC ae C40:4	Glycerophospholipids	males	0.918401	2.75177e-05	males	1.3977	6.37445e-05	0.107454	females	0.127463	0.779408	0.0798165	males	1.16707	0.00455537	0.0991581	-0.503973	0.61428	0	-2.82506	0.0047272	64.6025
PC ae C40:6	Glycerophospholipids	males	0.763808	0.000623283	males	1.14979	0.00163637	0.0561254	females	0.294923	0.520982	0.0421619	males	1.01837	0.0126949	0.0519224	-0.266364	0.789959	0	-2.56108	0.0104348	60.9539
PC ae C42:0	Glycerophospholipids	males	1.80749	5.49706e-26	males	1.89729	1.99878e-13	0.772888	males	1.69469	3.52563e-05	0.6624	males	1.84557	4.41172e-11	0.744273	-0.293803	0.768908	0	-0.709313	0.47813	0
PC ae C42:1	Glycerophospholipids	males	1.38842	3.41029e-12	males	1.69833	1.06536e-08	0.42612	males	0.600658	0.145848	0.330548	males	1.58143	3.60864e-06	0.398799	-0.365672	0.71461	0	-2.45971	0.013905	59.3448
PC ae C42:3	Glycerophospholipids	males	1.02126	2.2292e-06	males	1.51191	5.35458e-06	0.156481	males	0.0665477	0.87405	0.116255	males	1.20702	0.00267666	0.144472	-0.717472	0.473083	0	-2.9846	0.0028395	66.4947
PC ae C44:3	Glycerophospholipids	males	1.16835	2.93762e-08	males	1.42544	4.41318e-05	0.248577	males	0.387487	0.360018	0.186529	males	1.36683	0.000315075	0.230289	-0.140227	0.888481	0	-2.06606	0.0388232	51.5986
PC ae C44:4	Glycerophospholipids	males	1.21099	7.10488e-09	males	1.57431	8.73364e-07	0.279813	males	0.368105	0.387468	0.21099	males	1.3356	0.00026748	0.259626	-0.613613	0.539471	0	-2.49936	0.0124417	59.9898
PC ae C44:5	Glycerophospholipids	males	1.54524	3.57709e-16	males	1.74584	1.11134e-09	0.565155	males	1.37142	0.000163054	0.453458	males	1.46971	4.75539e-05	0.534183	-0.824701	0.409542	0	-1.06648	0.286205	6.23398
PC ae C44:6	Glycerophospholipids	males	1.04725	1.09474e-06	males	1.35541	7.92135e-05	0.170887	males	0.158624	0.71127	0.12708	males	1.24453	0.00157273	0.157833	-0.251962	0.80107	0	-2.33885	0.0193433	57.2439
SM (OH) C14:1	Sphingolipids	females	1.20522	8.55697e-09	females	1.41474	0.000101088	0.275477	females	1.47736	8.03921e-05	0.207575	females	0.837107	0.0406152	0.255547	1.19191	0.233297	16.1009	-0.150669	0.880237	0
SM (OH) C16:1	Sphingolipids	females	1.16487	3.58543e-08	females	1.29156	0.000400413	0.246111	females	1.6329	6.34382e-06	0.184612	females	0.656824	0.112983	0.227978	1.2501	0.211262	20.0065	-0.848323	0.396258	0
SM (OH) C24:1	Sphingolipids	females	1.0036	4.81573e-06	females	1.03891	0.00716105	0.147161	females	1.63686	2.54033e-06	0.109282	females	0.404845	0.328973	0.13584	1.1759	0.239636	14.9586	-1.39099	0.164227	28.109
SM C16:0	Sphingolipids	females	1.23645	3.49941e-09	females	1.29569	0.000458133	0.299317	females	1.61379	1.75237e-05	0.22644	females	0.790565	0.0535627	0.278008	1.01008	0.312455	0.998286	-0.771096	0.44065	0
SM C16:1	Sphingolipids	males	1.15945	4.59397e-08	males	1.33115	0.000324486	0.242302	males	0.815738	0.0626684	0.181656	males	1.22269	0.00168568	0.224411	-0.237978	0.811898	0	-0.9933	0.320564	0
SM C18:0	Sphingolipids	females	1.35413	2.50664e-11	females	1.21591	0.000691945	0.3963	females	1.62121	1.6076e-06	0.305453	females	1.19944	0.00113982	0.370182	0.036576	0.970823	0	-1.02102	0.307247	2.05836
SM C18:1	Sphingolipids	females	1.41635	9.11979e-13	females	1.37303	5.9917e-05	0.450724	females	1.69623	1.01065e-06	0.351564	females	1.13004	0.00358089	0.422515	0.544652	0.585993	0	-0.883841	0.376782	0
SM C24:0	Sphingolipids	males	1.62944	4.6038e-19	males	1.67233	1.14293e-07	0.637526	males	1.55738	4.35542e-06	0.522073	males	1.66158	7.9936e-07	0.60613	-0.0343078	0.972632	0	-0.350182	0.726202	0
Alanine	Amino Acids	females	0.976942	1.78186e-05	females	1.12057	0.00588192	0.133804	females	0.855007	0.0461999	0.0993285	females	0.93253	0.0165585	0.123484	0.368052	0.712834	0	0.489779	0.62429	0
Isoleucine	Amino Acids	females	1.06299	1.23268e-06	females	1.28354	0.000399357	0.180013	females	0.397846	0.34926	0.133967	females	1.29631	0.000353118	0.166308	-0.0294032	0.976543	0	1.70427	0.0883306	41.3239
Serine	Amino Acids	females	0.786167	0.000480536	females	0.753848	0.0614376	0.0620503	females	0.865403	0.0307306	0.0464953	females	0.746688	0.0661214	0.0573683	0.0130887	0.989557	0	-0.207572	0.835563	0
Threonine	Amino Acids	females	0.865719	0.000106127	females	1.01815	0.00698293	0.0871223	females	0.236421	0.567095	0.0648592	females	1.11524	0.00287355	0.0804286	-0.201775	0.840093	0	1.46255	0.143591	31.6262
Tryptophan	Amino Acids	females	1.43554	4.22832e-12	females	1.48196	3.47372e-05	0.467751	females	1.2782	0.0037686	0.36628	females	1.49419	9.00576e-06	0.438986	-0.0319311	0.974527	0	0.436214	0.662682	0
ADMA	Biogenic Amines	females	0.819297	0.000325463	females	0.845744	0.0343215	0.0717088	females	1.3595	0.000890675	0.0535625	males	0.0109936	0.978999	0.0662483	1.5264	0.126911	34.4863	-1.01447	0.31036	1.42606
alpha.AAA	Biogenic Amines	females	0.839075	0.000252471	females	1.04839	0.0100217	0.0779997	females	0.164089	0.710166	0.0581697	females	1.03909	0.00674114	0.0720343	0.0183143	0.985388	0	1.54098	0.123321	35.1063
T4-OH-Pro	Biogenic Amines	males	0.772752	0.000535585	males	0.798646	0.0368865	0.0584398	males	1.13318	0.00274981	0.0438546	males	0.379432	0.361479	0.0540496	-0.765756	0.443822	0	0.678684	0.497338	0

### Sheet: BrainMetabolome
Metabolites	class	all_levels_higher_in	all_abs_diff	all_p_value	B6_levels_higher_in	B6_abs_diff	B6_p_value	B6_power	hAT_levels_higher_in	hAT_abs_diff	hAT_p_value	hAT_power	FAD_levels_higher_in	FAD_abs_diff	FAD_p_value	FAD_power	diff_t_B6_FAD	diff_p_B6_FAD	diff_Isq_B6_FAD	diff_t_B6_hAT	diff_p_B6_hAT	diff_Isq_B6_hAT
C5-DC (C6-OH)	Acylcarnitines	females	0.760193	0.000787938	females	0.758714	0.0523478	0.0552108	females	0.33405	0.426699	0.041493	females	1.03986	0.00617043	0.0510818	-0.553278	0.580073	0	0.763277	0.445298	0
C16	Acylcarnitines	females	0.964386	1.16476e-05	females	0.708463	0.0675447	0.12781	females	1.17637	0.00193556	0.094876	females	1.03611	0.0063335	0.117945	-0.646389	0.518027	0	-0.938679	0.347896	0
C18	Acylcarnitines	females	1.03959	2.71273e-06	females	0.759071	0.064608	0.166557	females	0.98719	0.0150715	0.12382	females	1.30931	0.000251177	0.153815	-1.10752	0.268069	9.70824	-0.420576	0.674065	0
C18:1	Acylcarnitines	females	1.04035	2.35675e-06	females	0.886222	0.022644	0.166982	females	1.29095	0.000608341	0.12414	females	0.973727	0.010994	0.15421	-0.172711	0.862879	0	-0.834052	0.404252	0
lysoPC a C24:0	Glycerophospholipids	males	0.971916	1.051e-05	males	1.1903	0.00200633	0.131382	males	0.888356	0.024685	0.0975285	males	0.757151	0.0586368	0.121246	-0.851169	0.394675	0	-0.605163	0.54507	0
PC aa C32:3	Glycerophospholipids	females	1.13172	1.0573e-07	females	1.16301	0.00135097	0.223294	females	1.32813	0.000854733	0.166973	females	1.06006	0.0062719	0.206632	0.216211	0.828823	0	-0.356014	0.72183	0
PC aa C34:4	Glycerophospholipids	females	0.831656	0.000221306	females	0.35915	0.371705	0.0755927	females	1.01573	0.0216456	0.0564064	females	1.04382	0.00659489	0.0698202	-1.29667	0.194743	22.8797	-1.15738	0.247119	13.5976
PC aa C40:2	Glycerophospholipids	males	1.01914	2.35636e-06	males	1.07569	0.00465398	0.155343	males	0.943954	0.0138175	0.115403	males	1.01264	0.0116752	0.143418	-0.125539	0.900097	0	-0.268572	0.788259	0
PC aa C40:3	Glycerophospholipids	males	0.815621	0.000317266	males	0.981471	0.0132721	0.0705838	males	0.880856	0.0233831	0.052739	males	0.544218	0.174467	0.0652137	-0.818777	0.412914	0	-0.196071	0.844554	0
PC aa C40:4	Glycerophospholipids	females	1.25893	2.75615e-09	females	1.23698	0.00146806	0.317031	females	1.08674	0.00460577	0.240594	females	1.38685	7.5695e-05	0.294746	-0.340449	0.733519	0	0.313633	0.7538	0
PC aa C42:0	Glycerophospholipids	males	0.756776	0.000720087	males	1.12339	0.00438948	0.054357	males	0.107489	0.787674	0.0408685	males	1.13334	0.00290417	0.0502971	0.0203842	0.983737	0	-1.91271	0.0557855	47.7181
PC aa C42:1	Glycerophospholipids	males	1.29394	2.56002e-10	males	1.32346	0.000191241	0.345449	males	1.22839	0.000905612	0.263552	males	1.31948	0.000461517	0.321688	-0.00916274	0.992689	0	-0.219847	0.82599	0
PC aa C42:2	Glycerophospholipids	males	1.10312	2.20237e-07	males	1.12184	0.00262787	0.204609	males	1.03314	0.00653912	0.152654	males	1.11941	0.0047816	0.189198	-0.00500935	0.996003	0	-0.186661	0.851926	0
PC ae C36:4	Glycerophospholipids	females	1.06949	9.43281e-07	females	1.01137	0.0118488	0.183867	females	1.34233	0.000255295	0.136884	females	1.2174	0.000955672	0.16989	-0.421647	0.673283	0	-0.691508	0.489246	0
PC ae C36:5	Glycerophospholipids	females	1.06986	8.74319e-07	females	0.776516	0.0496193	0.184087	females	1.13978	0.00305103	0.13705	females	1.27778	0.000404381	0.170095	-1.0282	0.303856	2.74257	-0.714917	0.47466	0
PC ae C38:4	Glycerophospholipids	females	1.05216	3.21329e-06	females	0.6784	0.105648	0.173699	females	1.35079	0.000417892	0.1292	females	1.23694	0.00070977	0.160444	-1.08518	0.277843	7.84916	-1.2991	0.193909	23.0238
PC ae C38:5	Glycerophospholipids	females	0.989454	8.79343e-06	females	0.731138	0.0767783	0.139966	females	1.12347	0.00355312	0.103915	females	1.21626	0.000900231	0.129182	-0.950715	0.341749	0	-0.747018	0.455052	0
PC ae C40:2	Glycerophospholipids	males	0.757001	0.000727262	males	1.185	0.00131933	0.0544128	males	0.148551	0.71023	0.0409093	males	0.750303	0.0629001	0.0503484	-0.862842	0.388224	0	-2.01473	0.0439329	50.3656
PC ae C40:4	Glycerophospholipids	females	0.822846	0.000344782	females	0.647946	0.121305	0.0728084	females	0.924651	0.0233026	0.0543674	females	0.884792	0.022456	0.0672594	-0.434597	0.663855	0	-0.497447	0.618874	0
PC ae C42:1	Glycerophospholipids	males	0.995266	5.84667e-06	males	1.1794	0.00179565	0.142893	males	0.909998	0.0187051	0.106096	males	0.827534	0.0344127	0.13189	-0.708714	0.478502	0	-0.552128	0.580861	0
PC ae C42:2	Glycerophospholipids	males	1.20885	7.89325e-09	males	1.42339	3.84595e-05	0.278203	males	1.0893	0.0039522	0.209721	males	1.04723	0.0057577	0.258111	-0.846158	0.397465	0	-0.76443	0.444611	0
PC ae C44:3	Glycerophospholipids	females	0.955305	1.30397e-05	females	1.10259	0.00370314	0.123593	females	0.969108	0.0140641	0.0917482	females	0.847108	0.0339455	0.11405	0.503069	0.614916	0	0.268015	0.788688	0
PC ae C44:4	Glycerophospholipids	males	0.794512	0.000418824	males	0.986152	0.00936208	0.0643823	males	0.940359	0.0190085	0.0482012	males	0.417495	0.307285	0.059512	-1.06934	0.284917	6.48422	-0.0898553	0.928402	0
SM (OH) C22:1	Sphingolipids	males	1.07658	5.04271e-07	males	1.52539	4.38324e-06	0.188128	males	0.6062	0.121621	0.140113	males	0.945179	0.01446	0.173853	-1.31769	0.187607	24.1097	-2.01068	0.0443595	50.2655
SM (OH) C24:1	Sphingolipids	males	1.04471	1.7065e-06	males	1.42775	0.000123747	0.169443	males	0.809204	0.0389698	0.125992	males	0.768234	0.050993	0.156493	-1.38426	0.166279	27.7592	-1.31044	0.190046	23.6899
SM C24:0	Sphingolipids	males	0.987718	6.2393e-06	males	1.32774	0.000367223	0.1391	males	0.680674	0.0812943	0.10327	males	0.861503	0.0272034	0.128381	-0.970444	0.331825	0	-1.33065	0.183306	24.8485
SM C24:1	Sphingolipids	males	0.930997	2.33558e-05	males	1.20088	0.0013919	0.112783	males	0.770509	0.0475432	0.0837503	males	0.709148	0.0789497	0.104073	-0.968702	0.332694	0	-0.873585	0.382344	0
Alanine	Amino Acids	females	0.914056	3.78454e-05	females	0.768471	0.0506597	0.105658	females	1.28051	0.00106431	0.0784923	females	0.825573	0.0379008	0.0975026	-0.107697	0.914236	0	-1.02002	0.307721	1.96235
Asparagine	Amino Acids	females	0.746026	0.000885791	females	0.518102	0.185418	0.0517387	females	0.947361	0.0298402	0.0389533	females	0.828188	0.0409518	0.0478907	-0.574127	0.565882	0	-0.771173	0.440604	0
Glutamate	Amino Acids	females	1.20259	8.79515e-09	females	1.21263	0.000700729	0.273511	females	1.25691	0.000788623	0.206028	females	1.16933	0.00158996	0.253697	0.0967256	0.922944	0	-0.0998766	0.920442	0
Serine	Amino Acids	females	0.940147	2.13488e-05	females	0.97244	0.00872813	0.11677	females	1.09286	0.00457564	0.0866975	females	0.931782	0.0159975	0.107752	0.0821152	0.934555	0	-0.248195	0.803983	0
Threonine	Amino Acids	females	0.949173	1.82671e-05	females	0.917125	0.0163495	0.1208	females	0.843473	0.0385242	0.0896792	females	1.06953	0.00466605	0.111471	-0.308758	0.757506	0	0.140879	0.887966	0
Tryptophan	Amino Acids	females	0.938478	3.72662e-05	females	0.739895	0.0700078	0.116036	females	1.03739	0.012169	0.0861542	females	1.0085	0.00842987	0.107074	-0.512659	0.60819	0	-0.547055	0.584341	0
T4-OH-Pro	Biogenic Amines	males	0.796261	0.000517346	males	0.855637	0.0316768	0.0648794	males	1.47699	0.000134416	0.0485648	males	0.1996	0.626437	0.059969	-1.18752	0.235021	15.7912	1.28816	0.197692	22.3696
PC ae C30:0	Glycerophospholipids	males	0.293298	0.20735	males	1.22307	0.000828438	0.00404226	males	0.305438	0.466578	0.00346631	females	0.456187	0.268931	0.00387397	-3.25839	0.00112045	69.31	-1.75849	0.0786648	43.1329
PC ae C30:1	Glycerophospholipids	males	0.690801	0.00243446	males	1.34162	0.000154225	0.0398253	males	0.69958	0.088866	0.0302303	males	0.0109882	0.978793	0.0369399	-2.62724	0.00860803	61.9373	-1.3022	0.192849	23.2067
PC ae C30:2	Glycerophospholipids	males	0.542622	0.0189117	males	1.33146	0.000237148	0.0184382	males	0.357837	0.391161	0.0144478	females	0.0340973	0.933888	0.0172457	-2.68593	0.00723273	62.769	-1.90822	0.0563631	47.5951
PC ae C34:0	Glycerophospholipids	males	0.66684	0.00310571	males	1.26565	0.000349083	0.0354001	females	0.0376832	0.923827	0.0269833	males	0.334902	0.421017	0.0328706	-1.81708	0.0692048	44.9667	-2.60572	0.00916824	61.6228
PC ae C36:0	Glycerophospholipids	males	0.716743	0.00145504	males	1.30352	0.000224356	0.0451111	males	0.0611423	0.876338	0.034103	males	0.519374	0.196287	0.0417991	-1.58841	0.112193	37.0441	-2.4984	0.0124757	59.9743
SM C16:0	Sphingolipids	males	0.400693	0.0844534	males	1.33625	0.000260479	0.00802903	males	0.397141	0.352369	0.00657997	females	0.38097	0.358454	0.00760081	-3.36204	0.000773682	70.2562	-1.80967	0.0703472	44.7413
SM C18:0	Sphingolipids	males	0.744907	0.00100735	males	1.42338	0.000138096	0.0514719	males	0.806855	0.0422022	0.0387581	females	0.00165426	0.996823	0.0476455	-2.80357	0.005054	64.3312	-1.29134	0.196586	22.561
Spermidine	Biogenic Amines	females	0.267542	0.249043	males	0.508683	0.223679	0.00340999	males	0.27791	0.491817	0.00296164	females	1.25357	0.000862675	0.00327936	-3.36458	0.000766592	70.2786	-0.401841	0.687801	0
Spermine	Biogenic Amines	females	0.34726	0.136409	males	0.244128	0.563985	0.00573775	males	0.533762	0.187364	0.00480254	females	1.40187	6.08503e-05	0.00546287	-3.20985	0.00132803	68.8459	0.500285	0.616874	0
