## Supplementary Table 2 for "Metabolomics profiling reveals distinct, sex-specific signatures in the serum and brain metabolomes in the mouse models of Alzheimer’s disease"

### Sheet: B6 vs hAT
Met	class	all_levels_higher_in	all_abs_diff	all_p_value	B6_levels_higher_in	B6_abs_diff	B6_p_value	B6_power	hAT_levels_higher_in	hAT_abs_diff	hAT_p_value	hAT_power	FAD_levels_higher_in	FAD_abs_diff	FAD_p_value	FAD_power	diff_t_B6_FAD	diff_p_B6_FAD	diff_Isq_B6_FAD	diff_t_B6_hAT	diff_p_B6_hAT	diff_Isq_B6_hAT
C14.1.OH	Acylcarnitines	males	0.113266	0.628499	males	0.311884	0.436951	0.00128249	females	0.977961	0.0149981	0.00122366	males	0.991786	0.0105596	0.00126562	1.27684	0.201659	21.6817	-2.38199	0.0172194	58.0183
C16.OH	Acylcarnitines	males	0.616575	0.00702195	males	0.968293	0.0103497	0.0274183	females	0.224489	0.626862	0.0211079	males	0.883113	0.0284669	0.0255252	-0.165743	0.86836	0	-2.05065	0.0403007	51.2351
lysoPC.a.C26.1	Glycerophospholipids	males	1.00029	4.39434e-06	males	1.43137	8.2752e-05	0.145456	males	0.153346	0.730386	0.108009	males	1.21708	0.002385	0.134262	-0.477308	0.633143	0	-2.40985	0.0159592	58.5036
lysoPC.a.C28.1	Glycerophospholipids	males	1.11229	2.10114e-07	males	1.45819	3.36113e-05	0.210501	males	0.447406	0.307931	0.157157	males	1.17972	0.0024193	0.194691	-0.633473	0.526425	0	-1.96663	0.0492255	49.1517
PC.aa.C36.4	Glycerophospholipids	males	0.634159	0.00480852	males	1.04535	0.00429406	0.0300209	females	0.17317	0.700023	0.023027	males	0.831693	0.0490659	0.0279212	-0.410883	0.681159	0	-2.18253	0.0290705	54.1816
PC.aa.C38.3	Glycerophospholipids	males	0.761591	0.000675955	males	1.30384	0.000184012	0.0555631	females	0.150266	0.737523	0.0417506	males	0.959443	0.0173379	0.0514056	-0.724464	0.468781	0	-2.70704	0.00678852	63.0593
PC.aa.C38.4	Glycerophospholipids	females	0.687259	0.00232083	females	0.421413	0.279465	0.0391443	females	1.58229	0.00021267	0.029731	males	0.0317302	0.941364	0.0363138	0.774552	0.438605	0	-2.36992	0.0177918	57.8045
PC.aa.C38.5	Glycerophospholipids	males	0.273074	0.232767	males	0.83698	0.0263963	0.00353728	females	0.595443	0.146152	0.00306357	males	0.54795	0.194758	0.00339917	-0.528281	0.597304	0	-2.6972	0.00699251	62.9245
PC.aa.C40.5	Glycerophospholipids	males	1.02784	1.84303e-06	males	1.42982	2.01899e-05	0.160052	males	0.192066	0.646594	0.118933	males	1.20471	0.00227712	0.147782	-0.51828	0.604263	0	-2.50559	0.0122248	60.0892
PC.aa.C40.6	Glycerophospholipids	males	0.292858	0.209164	males	0.670052	0.0850003	0.00403059	females	0.873003	0.0457427	0.00345702	males	0.761564	0.0590805	0.003863	0.17066	0.864491	0	-2.77414	0.00553479	63.9528
PC.aa.C42.0	Glycerophospholipids	males	0.176427	0.445619	males	0.621524	0.112264	0.00187051	females	1.32889	0.00159393	0.00171194	males	0.694065	0.0993226	0.00182477	0.130396	0.896253	0	-3.7791	0.000157399	73.5386
PC.aa.C42.1	Glycerophospholipids	males	0.12979	0.575157	males	0.348048	0.384732	0.00140594	females	0.954097	0.0223907	0.00132682	males	0.613214	0.144581	0.00138322	0.465634	0.641477	0	-2.35754	0.0183965	57.5829
PC.ae.C30.2	Glycerophospholipids	males	1.30344	2.36662e-10	males	1.58558	1.43034e-06	0.353321	males	0.591064	0.181411	0.269968	males	1.46102	3.8759e-05	0.32917	-0.335958	0.736903	0	-2.00766	0.0446799	50.1907
PC.ae.C38.3	Glycerophospholipids	males	0.589309	0.00886768	males	1.10993	0.00234035	0.0237557	females	0.062661	0.881628	0.0183999	males	0.709387	0.0931721	0.0221509	-0.764769	0.444409	0	-2.21367	0.0268515	54.8261
PC.ae.C38.4	Glycerophospholipids	females	0.26424	0.25008	males	0.0111451	0.977904	0.00333616	females	1.24878	0.00270178	0.00290243	males	0.293237	0.497559	0.00320984	0.473851	0.635606	0	-2.34789	0.0188802	57.4085
PC.ae.C40.2	Glycerophospholipids	males	0.871325	7.44181e-05	males	1.17458	0.00103539	0.0891389	females	0.18063	0.668303	0.0663396	males	1.20454	0.00244126	0.082285	0.0644578	0.948606	0	-2.59584	0.00943587	61.4769
PC.ae.C40.3	Glycerophospholipids	males	1.04858	1.05277e-06	males	1.56352	1.06383e-06	0.171644	males	0.159723	0.712853	0.127651	males	1.15778	0.00379742	0.158536	-0.96016	0.336975	0	-2.85617	0.00428781	64.9881
PC.ae.C40.4	Glycerophospholipids	males	0.918401	2.75177e-05	males	1.3977	6.37445e-05	0.107454	females	0.127463	0.779408	0.0798165	males	1.16707	0.00455537	0.0991581	-0.503973	0.61428	0	-2.82506	0.0047272	64.6025
PC.ae.C40.6	Glycerophospholipids	males	0.763808	0.000623283	males	1.14979	0.00163637	0.0561254	females	0.294923	0.520982	0.0421619	males	1.01837	0.0126949	0.0519224	-0.266364	0.789959	0	-2.56108	0.0104348	60.9539
PC.ae.C42.1	Glycerophospholipids	males	1.38842	3.41029e-12	males	1.69833	1.06536e-08	0.42612	males	0.600658	0.145848	0.330548	males	1.58143	3.60864e-06	0.398799	-0.365672	0.71461	0	-2.45971	0.013905	59.3448
PC.ae.C42.2	Glycerophospholipids	males	0.69846	0.00183793	males	0.961466	0.00938427	0.041331	females	0.360457	0.389006	0.031334	males	1.15068	0.00319933	0.0383242	0.391164	0.695676	0	-2.47887	0.01318	59.659
PC.ae.C42.3	Glycerophospholipids	males	1.02126	2.2292e-06	males	1.51191	5.35458e-06	0.156481	males	0.0665477	0.87405	0.116255	males	1.20702	0.00267666	0.144472	-0.717472	0.473083	0	-2.9846	0.0028395	66.4947
PC.ae.C44.3	Glycerophospholipids	males	1.16835	2.93762e-08	males	1.42544	4.41318e-05	0.248577	males	0.387487	0.360018	0.186529	males	1.36683	0.000315075	0.230289	-0.140227	0.888481	0	-2.06606	0.0388232	51.5986
PC.ae.C44.4	Glycerophospholipids	males	1.21099	7.10488e-09	males	1.57431	8.73364e-07	0.279813	males	0.368105	0.387468	0.21099	males	1.3356	0.00026748	0.259626	-0.613613	0.539471	0	-2.49936	0.0124417	59.9898
PC.ae.C44.6	Glycerophospholipids	males	1.04725	1.09474e-06	males	1.35541	7.92135e-05	0.170887	males	0.158624	0.71127	0.12708	males	1.24453	0.00157273	0.157833	-0.251962	0.80107	0	-2.33885	0.0193433	57.2439
SM..OH..C22.2	Sphingolipids	males	0.545281	0.0162667	males	0.983344	0.00865813	0.0187113	females	0.543723	0.211598	0.0146515	males	0.881008	0.0326654	0.0174978	-0.197539	0.843406	0	-2.79064	0.00526041	64.1659
SM.C20.2	Sphingolipids	males	0.191513	0.407521	males	0.561827	0.141595	0.00206202	females	0.649238	0.157897	0.00186941	males	0.407852	0.331516	0.00200638	-0.275714	0.782768	0	-2.07338	0.0381372	51.7695
SM.C24.1	Sphingolipids	females	0.0138768	0.95236	females	0.0218002	0.956846	0.000914463	females	1.29283	0.00133251	0.000913646	males	0.738552	0.0750537	0.000914229	1.34749	0.177822	25.7881	-2.41519	0.015727	58.5954
Arg	Amino Acids	females	0.236118	0.319425	females	0.809737	0.0432563	0.00276763	males	0.345167	0.37843	0.00244431	females	0.0079571	0.984439	0.00267376	1.44245	0.149175	30.6736	2.12053	0.0339614	52.842
Phe	Amino Acids	females	0.532994	0.0228093	females	0.848413	0.0373366	0.0174778	males	0.321946	0.446974	0.0137305	females	0.890165	0.0216186	0.0163586	-0.0790434	0.936998	0	2.06308	0.0391053	51.5287
Val	Amino Acids	females	0.702193	0.00204782	females	1.08548	0.00388603	0.0420811	males	0.0657273	0.87138	0.0318837	females	0.849831	0.0290632	0.0390138	0.472434	0.636617	0	2.18306	0.0290314	54.1927

### Sheet: B6 vs 5xFAD
Met	class	all_levels_higher_in	all_abs_diff	all_p_value	B6_levels_higher_in	B6_abs_diff	B6_p_value	B6_power	hAT_levels_higher_in	hAT_abs_diff	hAT_p_value	hAT_power	FAD_levels_higher_in	FAD_abs_diff	FAD_p_value	FAD_power	diff_t_B6_FAD	diff_p_B6_FAD	diff_Isq_B6_FAD	diff_t_B6_hAT	diff_p_B6_hAT	diff_Isq_B6_hAT
C18.1	Acylcarnitines	females	0.0286392	0.900845	females	0.433016	0.266538	0.00093202	females	0.463494	0.265571	0.000928526	males	0.690621	0.101998	0.000931022	2.00491	0.0449724	50.1225	-0.0546475	0.956419	0
C18.2	Acylcarnitines	males	0.136276	0.554706	females	0.346265	0.389846	0.00145994	females	0.250567	0.538246	0.00137184	males	0.882196	0.0312989	0.00143462	2.22541	0.0260534	55.0645	0.169362	0.865512	0
PC.aa.C34.2	Glycerophospholipids	males	0.458989	0.0521418	males	1.21523	0.00146767	0.0114224	males	0.744731	0.0784682	0.00917317	females	0.689959	0.0810551	0.0107543	-3.78029	0.000156648	73.547	-0.900007	0.368117	0
PC.aa.C36.2	Glycerophospholipids	males	0.54109	0.0179083	males	1.16853	0.00215268	0.0182825	males	0.478056	0.25886	0.0143316	females	0.0222089	0.95843	0.0171018	-2.17879	0.029347	54.1031	-1.2963	0.194871	22.8576
SDMA	Biogenic Amines	males	0.124955	0.594214	females	0.375538	0.365744	0.00136775	females	0.732961	0.087119	0.00129495	males	0.878578	0.0284342	0.00134685	2.24986	0.0244578	55.5528	-0.614964	0.538578	0
