## Supplementary Table 3 for "Metabolomics profiling reveals distinct, sex-specific signatures in the serum and brain metabolomes in the mouse models of Alzheimer’s disease"

### Sheet: B6 vs hAT
Met	all_levels_higher_in	all_abs_diff	all_p_value	B6_levels_higher_in	B6_abs_diff	B6_p_value	B6_power	hAT_levels_higher_in	hAT_abs_diff	hAT_p_value	hAT_power	FAD_levels_higher_in	FAD_abs_diff	FAD_p_value	FAD_power	diff_t_B6_FAD	diff_p_B6_FAD	diff_Isq_B6_FAD	diff_t_B6_hAT	diff_p_B6_hAT	diff_Isq_B6_hAT	class
C16.1	females	0.415886	0.0743127	males	0.0257169	0.948742	0.00881443	females	1.12438	0.00604238	0.00718368	females	0.186166	0.650254	0.00833183	-0.373184	0.709011	0	-2.13071	0.0331132	53.0673	Acylcarnitines
C18.2	females	0.403958	0.0872696	males	0.20829	0.623538	0.00819239	females	1.19402	0.00145734	0.00670575	females	0.343469	0.397357	0.00775293	-0.942903	0.34573	0	-2.60703	0.0091332	61.6421	Acylcarnitines
PC.aa.C28.1	females	0.172059	0.463231	males	0.688065	0.0828067	0.00181907	females	0.693058	0.105428	0.00166952	females	0.315459	0.447519	0.00177595	-1.79108	0.073281	44.1677	-2.4622	0.0138087	59.3859	Glycerophospholipids
PC.aa.C34.3	females	0.0560893	0.809644	males	0.661761	0.107507	0.000997735	females	0.585742	0.145485	0.000984138	females	0.184635	0.660313	0.000993848	-1.4633	0.143385	31.6614	-2.24084	0.0250366	55.3738	Glycerophospholipids
PC.aa.C38.6	males	0.102023	0.663037	males	1.0871	0.00824837	0.00120962	females	0.0119261	0.97685	0.00116257	females	0.470159	0.252024	0.00119614	-2.85636	0.00428531	64.9904	-1.9992	0.0455865	49.98	Glycerophospholipids
PC.ae.C32.1	females	0.102061	0.658264	males	0.709237	0.0640861	0.00120985	females	0.498047	0.204184	0.00116277	females	0.72182	0.0768354	0.00119636	-2.67055	0.00757274	62.5545	-2.27416	0.0229566	56.0277	Glycerophospholipids
PC.ae.C34.0	males	0.66684	0.00310571	males	1.26565	0.000349083	0.0354001	females	0.0376832	0.923827	0.0269833	males	0.334902	0.421017	0.0328706	-1.81708	0.0692048	44.9667	-2.60572	0.00916824	61.6228	Glycerophospholipids
PC.ae.C36.0	males	0.716743	0.00145504	males	1.30352	0.000224356	0.0451111	males	0.0611423	0.876338	0.034103	males	0.519374	0.196287	0.0417991	-1.58841	0.112193	37.0441	-2.4984	0.0124757	59.9743	Glycerophospholipids
PC.ae.C40.1	males	0.413912	0.0793998	males	0.967689	0.0144914	0.00870869	females	0.51892	0.206185	0.00710255	males	0.591167	0.137525	0.00823346	-0.707257	0.479407	0	-2.74735	0.00600788	63.6013	Glycerophospholipids
PC.ae.C40.2	males	0.757001	0.000727262	males	1.185	0.00131933	0.0544128	males	0.148551	0.71023	0.0409093	males	0.750303	0.0629001	0.0503484	-0.862842	0.388224	0	-2.01473	0.0439329	50.3656	Glycerophospholipids
PC.ae.C44.6	males	0.0993825	0.673183	males	1.09807	0.00380583	0.00119376	females	0.60598	0.142383	0.00114926	females	0.133219	0.745569	0.00118101	-2.31951	0.0203673	56.8875	-3.24713	0.00116577	69.2035	Glycerophospholipids
SM..OH..C22.1	males	1.07658	5.04271e-07	males	1.52539	4.38324e-06	0.188128	males	0.6062	0.121621	0.140113	males	0.945179	0.01446	0.173853	-1.31769	0.187607	24.1097	-2.01068	0.0443595	50.2655	Sphingolipids
SDMA	males	0.370113	0.113067	males	0.832715	0.0318415	0.00663401	females	0.662036	0.131272	0.00550105	males	0.589045	0.147333	0.00630021	-0.453049	0.650514	0	-2.66582	0.00768013	62.4881	Biogenic Amines

### Sheet: B6 vs 5xFAD
Met	all_levels_higher_in	all_abs_diff	all_p_value	B6_levels_higher_in	B6_abs_diff	B6_p_value	B6_power	hAT_levels_higher_in	hAT_abs_diff	hAT_p_value	hAT_power	FAD_levels_higher_in	FAD_abs_diff	FAD_p_value	FAD_power	diff_t_B6_FAD	diff_p_B6_FAD	diff_Isq_B6_FAD	diff_t_B6_hAT	diff_p_B6_hAT	diff_Isq_B6_hAT	class
lysoPC.a.C16.1	males	0.0142319	0.95221	males	0.63965	0.104661	0.000914741	males	0.349226	0.446762	0.000913882	females	0.463032	0.25401	0.000914496	-2.00686	0.0447647	50.1709	-0.486894	0.626333	0	Glycerophospholipids
lysoPC.a.C26.1	males	0.184762	0.433102	males	0.913685	0.0196078	0.00197361	females	0.125528	0.77521	0.00179679	females	0.215939	0.60047	0.00192256	-2.06392	0.0390251	51.5486	-1.82352	0.0682245	45.161	Glycerophospholipids
PC.aa.C30.0	males	0.190252	0.413869	males	1.04717	0.0058307	0.00204517	males	0.263554	0.534707	0.00185558	females	0.478971	0.247931	0.0019904	-2.85832	0.0042589	65.0144	-1.44302	0.149014	30.701	Glycerophospholipids
PC.aa.C32.0	males	0.0546859	0.815435	males	0.979849	0.018397	0.00099331	females	0.0249169	0.951594	0.000980398	females	0.494875	0.227183	0.00098962	-2.66218	0.0077636	62.4368	-1.79724	0.0722968	44.3593	Glycerophospholipids
PC.aa.C32.1	males	0.0633602	0.786437	males	0.940037	0.0213469	0.00102254	males	0.0827411	0.842962	0.00100509	females	0.477747	0.24719	0.00101755	-2.55587	0.0105923	60.8744	-1.52733	0.126679	34.5262	Glycerophospholipids
PC.aa.C34.1	males	0.0454767	0.846013	males	0.955089	0.0216537	0.000967151	males	0.0459439	0.910786	0.000958273	females	0.580213	0.154272	0.000964615	-2.78148	0.00541116	64.0479	-1.62214	0.104772	38.3532	Glycerophospholipids
PC.aa.C36.1	males	0.0225021	0.923516	males	0.948116	0.0230563	0.000923231	females	0.0443721	0.913985	0.000921078	females	0.524302	0.199821	0.000922616	-2.6495	0.00806103	62.2571	-1.76535	0.0775048	43.354	Glycerophospholipids
PC.aa.C36.2	males	0.150988	0.518684	males	1.10275	0.00679325	0.00159467	males	0.0554593	0.892365	0.00148384	females	0.429423	0.295427	0.00156278	-2.82535	0.00472295	64.6061	-1.91971	0.0548943	47.9089	Glycerophospholipids
PC.aa.C36.4	females	0.0419806	0.857903	males	0.837977	0.0457363	0.000958516	females	0.0691346	0.866804	0.000950965	females	0.572462	0.160169	0.000956359	-2.51253	0.011987	60.1994	-1.58986	0.111867	37.1013	Glycerophospholipids
PC.aa.C36.5	males	0.387387	0.0970455	males	1.05342	0.00569279	0.00739282	males	0.413828	0.351544	0.00608905	females	0.135499	0.744529	0.00700803	-2.2071	0.0273071	54.6917	-1.14387	0.252679	12.5772	Glycerophospholipids
PC.aa.C36.6	males	0.459755	0.0458621	males	1.13148	0.00287611	0.0114743	males	0.314901	0.458576	0.00921253	females	0.0223836	0.957673	0.0108024	-2.13093	0.0330951	53.0721	-1.5172	0.129216	34.0892	Glycerophospholipids
PC.aa.C38.4	males	0.075068	0.748415	males	0.985254	0.0182881	0.00106921	males	0.0450179	0.912218	0.00104448	females	0.496324	0.226854	0.00106214	-2.66637	0.00766752	62.4958	-1.68303	0.0923702	40.5832	Glycerophospholipids
PC.aa.C38.6	males	0.102023	0.663037	males	1.0871	0.00824837	0.00120962	females	0.0119261	0.97685	0.00116257	females	0.470159	0.252024	0.00119614	-2.85636	0.00428531	64.9904	-1.9992	0.0455865	49.98	Glycerophospholipids
PC.aa.C40.6	males	0.165823	0.479338	males	1.07814	0.00888422	0.00174862	males	0.121577	0.766198	0.00161134	females	0.427437	0.296899	0.00170906	-2.75681	0.00583676	63.7262	-1.74235	0.081448	42.6061	Glycerophospholipids
PC.aa.C42.4	females	0.118499	0.614441	males	0.549843	0.187639	0.00131944	females	0.350055	0.384682	0.00125458	females	0.605123	0.131133	0.00130083	-2.04713	0.0406456	51.151	-1.577	0.114795	36.5885	Glycerophospholipids
PC.ae.C30.0	males	0.293298	0.20735	males	1.22307	0.000828438	0.00404226	males	0.305438	0.466578	0.00346631	females	0.456187	0.268931	0.00387397	-3.25839	0.00112045	69.31	-1.75849	0.0786648	43.1329	Glycerophospholipids
PC.ae.C30.1	males	0.690801	0.00243446	males	1.34162	0.000154225	0.0398253	males	0.69958	0.088866	0.0302303	males	0.0109882	0.978793	0.0369399	-2.62724	0.00860803	61.9373	-1.3022	0.192849	23.2067	Glycerophospholipids
PC.ae.C30.2	males	0.542622	0.0189117	males	1.33146	0.000237148	0.0184382	males	0.357837	0.391161	0.0144478	females	0.0340973	0.933888	0.0172457	-2.68593	0.00723273	62.769	-1.90822	0.0563631	47.5951	Glycerophospholipids
PC.ae.C32.1	females	0.102061	0.658264	males	0.709237	0.0640861	0.00120985	females	0.498047	0.204184	0.00116277	females	0.72182	0.0768354	0.00119636	-2.67055	0.00757274	62.5545	-2.27416	0.0229566	56.0277	Glycerophospholipids
PC.ae.C38.0	males	0.491894	0.0336429	males	1.15718	0.00193659	0.0138431	males	0.262565	0.551039	0.0110035	males	0.0304252	0.941922	0.0129974	-2.12024	0.0339859	52.8355	-1.63136	0.102814	38.7015	Glycerophospholipids
PC.ae.C44.6	males	0.0993825	0.673183	males	1.09807	0.00380583	0.00119376	females	0.60598	0.142383	0.00114926	females	0.133219	0.745569	0.00118101	-2.31951	0.0203673	56.8875	-3.24713	0.00116577	69.2035	Glycerophospholipids
SM..OH..C14.1	males	0.21675	0.357329	males	0.91189	0.0227772	0.00243395	males	0.215812	0.618128	0.00217341	females	0.359006	0.382644	0.00235848	-2.30713	0.0210476	56.6561	-1.22352	0.221134	18.2685	Sphingolipids
SM..OH..C16.1	males	0.485566	0.0370043	males	1.17836	0.00206391	0.0133459	males	0.368368	0.386572	0.0106286	females	0.191418	0.643514	0.012537	-2.58589	0.00971292	61.3285	-1.50992	0.131065	33.7712	Sphingolipids
SM.C16.0	males	0.400693	0.0844534	males	1.33625	0.000260479	0.00802903	males	0.397141	0.352369	0.00657997	females	0.38097	0.358454	0.00760081	-3.36204	0.000773682	70.2562	-1.80967	0.0703472	44.7413	Sphingolipids
SM.C18.0	males	0.744907	0.00100735	males	1.42338	0.000138096	0.0514719	males	0.806855	0.0422022	0.0387581	females	0.00165426	0.996823	0.0476455	-2.80357	0.005054	64.3312	-1.29134	0.196586	22.561	Sphingolipids
SM.C20.2	males	0.464788	0.0438952	males	1.05565	0.00607495	0.0118202	males	0.465539	0.254926	0.00947488	females	0.0841969	0.840127	0.0111232	-2.10096	0.0356446	52.4027	-1.11298	0.265716	10.1513	Sphingolipids
Putrescine	females	0.300427	0.185338	males	0.781933	0.0484106	0.00423595	females	0.261838	0.518477	0.00362013	females	0.762072	0.0737012	0.00405586	-2.77183	0.00557429	63.9227	-1.89696	0.0578331	47.2841	Biogenic Amines
Spermidine	females	0.267542	0.249043	males	0.508683	0.223679	0.00340999	males	0.27791	0.491817	0.00296164	females	1.25357	0.000862675	0.00327936	-3.36458	0.000766592	70.2786	-0.401841	0.687801	0	Biogenic Amines
Spermine	females	0.34726	0.136409	males	0.244128	0.563985	0.00573775	males	0.533762	0.187364	0.00480254	females	1.40187	6.08503e-05	0.00546287	-3.20985	0.00132803	68.8459	0.500285	0.616874	0	Biogenic Amines
