## Supplementary Table 4 for "Metabolomics profiling reveals distinct, sex-specific signatures in the serum and brain metabolomes in the mouse models of Alzheimer’s disease"

### Sheet: SerumMetabolome
met	trait	cross.b	cross.p	men.b	men.p	women.b	women.p	sex.diff.p	sex.diff.i_sq	EffectType
ADMA	ApoE4	0.406298	0.115183	-0.181629	0.641864	0.862207	0.00484578	0.030257	53.8471	Heterogeneous
alpha.AAA	ApoE4	0.584448	0.0189301	1.19674	0.00654621	0.0928613	0.72834	0.0241338	55.654	Heterogeneous
C14.1	ApoE4	-0.852665	0.00200415	-1.23392	0.000467881	-0.560178	0.162601	0.181863	25.0959	NA
C14.1.OH	ApoE4	-0.815145	0.00333869	-1.50385	0.000182537	-0.274544	0.444455	0.0144186	59.128	Male-specific
C16.OH	ApoE4	-0.71164	0.00791736	-1.31559	0.0010387	-0.232028	0.512418	0.0322092	53.3104	Heterogeneous
C18.1	AB	-0.668852	0.0177382	-0.127583	0.644555	-1.21472	0.010518	0.0390652	51.5386	Heterogeneous
C18.2	AB	-0.495633	0.0793426	0.12407	0.682533	-1.11411	0.0156063	0.019937	57.036	Heterogeneous
C4	ApoE4	0.476579	0.0621076	1.00297	0.0133868	0.0529857	0.871182	0.0584285	47.159	NA
Ile	ApoE4	0.412561	0.0960173	1.07201	0.00839143	-0.11613	0.695471	0.0136757	59.4431	Heterogeneous
lysoPC.a.C20.4	ApoE4	-0.978736	1.56464e-05	-1.58304	2.16043e-06	-0.501498	0.0826812	0.00591405	63.6695	Male-specific
lysoPC.a.C24.0	ApoE4	-1.08515	6.238e-07	-1.42783	8.56075e-06	-0.814527	0.00605032	0.114301	36.6749	Homogeneous
lysoPC.a.C26.0	ApoE4	-0.923159	5.57898e-06	-1.15121	0.000164031	-0.744245	0.00697611	0.277407	7.93271	Homogeneous
lysoPC.a.C26.1	ApoE4	-1.11057	3.6105e-06	-1.72789	1.45932e-06	-0.619029	0.0468027	0.00825704	62.1409	Male-specific
lysoPC.a.C28.0	ApoE4	-1.10791	4.84968e-06	-1.43284	7.3579e-05	-0.84696	0.0110951	0.189404	23.8005	Homogeneous
lysoPC.a.C28.1	ApoE4	-1.0004	1.65499e-05	-1.63993	5.07227e-06	-0.486315	0.0991617	0.00547082	64.0018	Male-specific
PC.aa.C28.1	ApoE4	-1.01115	0.000233704	-1.48495	0.000134197	-0.629044	0.107862	0.0949288	40.118	Homogeneous
PC.aa.C32.1	AB	-0.670917	0.00248363	-0.882312	0.000182774	-0.474747	0.203492	0.333841	0	NA
PC.aa.C32.3	ApoE4	-1.36504	7.08839e-09	-1.44478	6.71786e-08	-1.30197	0.000605254	0.723456	0	Homogeneous
PC.aa.C34.2	AB	-0.164782	0.545208	-1.21999	0.00530629	0.860464	0.00410505	2.64075e-05	76.2042	Heterogeneous
PC.aa.C34.3	ApoE4	-0.422225	0.0209428	-0.655602	0.000741896	-0.233889	0.435502	0.221226	18.2522	NA
PC.aa.C34.4	ApoE4	-0.935119	5.38824e-05	-1.13326	3.0606e-07	-0.773906	0.0475627	0.388017	0	Homogeneous
PC.aa.C36.0	ApoE4	-1.5014	1.16836e-09	-1.92727	1.55461e-06	-1.15065	0.000152057	0.0682988	45.1463	Homogeneous
PC.aa.C36.2	AB	-0.286602	0.295834	-0.910379	0.0102848	0.309033	0.454072	0.0207761	56.7479	Heterogeneous
PC.aa.C36.3	ApoE4	-0.712799	0.00429049	-1.03445	0.000486121	-0.454436	0.247833	0.216902	19.0158	NA
PC.aa.C36.4	ApoE4	-1.0781	3.32279e-05	-1.61739	5.95942e-07	-0.650072	0.0941377	0.035147	52.5315	Male-specific
PC.aa.C36.6	ApoE4	-0.716646	0.00141539	-0.98866	1.65039e-05	-0.493769	0.18362	0.231068	16.5005	NA
PC.aa.C38.0	ApoE4	-1.56236	6.31191e-13	-1.98303	2.10388e-10	-1.22747	3.65859e-05	0.0261142	55.0463	Male-specific
PC.aa.C38.3	ApoE4	-0.871876	0.00093092	-1.54715	2.83378e-05	-0.334818	0.35487	0.0111574	60.5947	Male-specific
PC.aa.C38.4	ApoE4	-1.02424	7.75816e-05	-1.81808	1.52822e-07	-0.397924	0.248132	0.00108551	69.3944	Male-specific
PC.aa.C38.5	ApoE4	-0.988567	0.000331702	-1.61863	9.24479e-07	-0.487597	0.243414	0.0210911	56.6414	Male-specific
PC.aa.C38.6	ApoE4	-0.394453	0.0492958	-0.841571	5.23294e-05	-0.0388944	0.904176	0.0291848	54.1491	Male-specific
PC.aa.C40.2	ApoE4	-0.639159	2.30602e-05	-0.842823	9.80835e-07	-0.47741	0.0464091	0.176439	26.0247	Homogeneous
PC.aa.C40.3	ApoE4	-0.55284	7.68718e-07	-0.848889	3.45667e-11	-0.314368	0.0659858	0.00424554	65.0266	Male-specific
PC.aa.C40.4	ApoE4	-1.02622	2.50151e-10	-1.37939	2.30812e-11	-0.745152	0.00164056	0.0142422	59.2019	Male-specific
PC.aa.C40.5	ApoE4	-1.03976	1.80496e-05	-1.64821	6.38043e-08	-0.557867	0.112966	0.00885278	61.7983	Male-specific
PC.aa.C40.6	ApoE4	-0.635043	0.0249463	-1.36996	0.000898973	-0.055479	0.880252	0.011995	60.1957	Male-specific
PC.aa.C42.0	ApoE4	-1.44791	1.59278e-08	-2.14882	6.64253e-10	-0.894366	0.00912928	0.00212907	67.4438	Male-specific
PC.aa.C42.1	ApoE4	-1.5223	3.79993e-10	-1.96596	4.36572e-09	-1.17453	0.000497549	0.0445226	50.2274	Male-specific
PC.aa.C42.2	ApoE4	-0.840596	0.000163038	-1.00563	0.00013203	-0.708275	0.0454354	0.47129	0	Homogeneous
PC.aa.C42.4	ApoE4	-0.853079	1.19858e-06	-1.35637	7.27886e-10	-0.451062	0.0759423	0.00197504	67.679	Male-specific
PC.aa.C42.5	ApoE4	-0.918731	4.06082e-06	-1.52317	3.56101e-10	-0.43854	0.125386	0.000932403	69.79	Male-specific
PC.aa.C42.6	ApoE4	-0.729079	8.29728e-12	-0.671593	3.86367e-08	-0.773767	5.86902e-06	0.55549	0	Homogeneous
PC.ae.C30.0	ApoE4	-1.10224	3.23428e-06	-1.5406	2.31173e-05	-0.748845	0.016878	0.066568	45.4916	Homogeneous
PC.ae.C30.1	ApoE4	-0.852766	0.000171417	-0.908381	0.00283834	-0.810969	0.0168784	0.820198	0	Homogeneous
PC.ae.C30.2	ApoE4	-1.01507	2.7478e-06	-1.64966	1.14161e-06	-0.510741	0.0495295	0.00226682	67.2437	Male-specific
PC.ae.C32.1	ApoE4	-1.05413	5.54389e-06	-1.27673	4.3298e-05	-0.872875	0.0113883	0.341028	0	Homogeneous
PC.ae.C32.2	ApoE4	-1.13548	7.10846e-07	-1.07937	1.04005e-05	-1.17742	0.00174366	0.808615	0	Homogeneous
PC.ae.C34.0	ApoE4	-0.939277	0.000786531	-0.915062	0.00735789	-0.965969	0.026859	0.922997	0	Homogeneous
PC.ae.C34.1	ApoE4	-0.665227	0.00432352	-0.853332	0.000842616	-0.514826	0.175472	0.440286	0	NA
PC.ae.C34.3	ApoE4	-1.19308	3.54458e-07	-0.952535	0.000112412	-1.38417	0.000327736	0.29279	4.94484	Homogeneous
PC.ae.C36.0	ApoE4	-1.27464	8.75661e-07	-1.37636	0.000117525	-1.18846	0.00178307	0.690431	0	Homogeneous
PC.ae.C36.1	ApoE4	-0.692926	0.00282217	-0.957189	0.000239343	-0.482621	0.19595	0.273407	8.69663	NA
PC.ae.C36.3	ApoE4	-0.850387	0.000154813	-0.847236	0.000139084	-0.854403	0.0239116	0.986116	0	Homogeneous
PC.ae.C36.4	ApoE4	-1.55967	4.87775e-10	-1.77011	2.24512e-09	-1.39036	0.000433317	0.364332	0	Homogeneous
PC.ae.C36.5	ApoE4	-1.57721	1.74852e-10	-1.47309	6.2977e-07	-1.6609	2.16013e-05	0.651089	0	Homogeneous
PC.ae.C38.0	ApoE4	-0.640231	0.000876845	-1.04575	5.18298e-06	-0.313115	0.293394	0.0366263	52.151	Male-specific
PC.ae.C38.1	ApoE4	-0.590655	0.00591247	-1.01958	0.000493087	-0.236787	0.440211	0.0511961	48.7135	NA
PC.ae.C38.1	AB	-0.586018	0.00533109	-0.98887	0.000328587	-0.211159	0.499954	0.0492739	49.1408	Male-specific
PC.ae.C38.3	ApoE4	-1.00434	0.000172099	-1.48291	2.67597e-06	-0.623512	0.133062	0.0747221	43.8885	Homogeneous
PC.ae.C38.4	ApoE4	-1.26184	1.63892e-06	-1.85727	2.4278e-08	-0.793037	0.0366685	0.0166692	58.2276	Male-specific
PC.ae.C38.5	ApoE4	-1.60451	1.15104e-10	-1.85802	2.1075e-10	-1.4032	0.000327951	0.264939	10.2973	Homogeneous
PC.ae.C40.1	ApoE4	-0.61668	0.000818058	-1.03036	2.18049e-05	-0.292191	0.259457	0.0247253	55.4698	Male-specific
PC.ae.C40.2	ApoE4	-0.902003	0.000425385	-1.51177	5.3252e-07	-0.425486	0.253468	0.0134082	59.559	Male-specific
PC.ae.C40.3	ApoE4	-0.897433	0.000221218	-1.58218	1.76053e-07	-0.353858	0.314039	0.00350489	65.7486	Male-specific
PC.ae.C40.4	ApoE4	-1.22884	3.88948e-07	-1.84369	9.86305e-09	-0.744593	0.0251816	0.00592372	63.6625	Male-specific
PC.ae.C40.5	ApoE4	-1.46775	4.40225e-09	-1.69512	9.34403e-09	-1.28689	0.00108664	0.335827	0	Homogeneous
PC.ae.C40.6	ApoE4	-1.07827	2.99063e-05	-1.69191	9.08782e-07	-0.595106	0.0982947	0.0143951	59.1378	Male-specific
PC.ae.C42.0	ApoE4	-0.641907	6.40526e-07	-1.27455	7.58312e-08	-0.13276	0.129861	1.82648e-08	82.2307	Male-specific
PC.ae.C42.1	ApoE4	-0.928813	9.24967e-06	-1.66368	2.03962e-08	-0.341439	0.209077	0.00015172	73.6025	Male-specific
PC.ae.C42.2	ApoE4	-1.08013	3.30363e-05	-1.66844	3.72633e-07	-0.620142	0.0931422	0.0184372	57.5681	Male-specific
PC.ae.C42.3	ApoE4	-0.891913	0.000263659	-1.56989	1.37016e-08	-0.355693	0.331094	0.00357279	65.6783	Male-specific
PC.ae.C44.3	ApoE4	-1.10182	1.30098e-06	-1.72181	1.34651e-07	-0.610448	0.04126	0.00394858	65.3048	Male-specific
PC.ae.C44.4	ApoE4	-1.083	1.98041e-06	-1.84522	5.70745e-08	-0.472779	0.0985037	0.000337499	72.1035	Male-specific
PC.ae.C44.5	ApoE4	-0.680599	0.000250384	-1.02408	2.84794e-05	-0.405994	0.139696	0.0700087	44.8079	Homogeneous
PC.ae.C44.6	ApoE4	-1.23731	1.19986e-07	-1.85948	1.98228e-09	-0.743906	0.0221006	0.00367225	65.5769	Male-specific
Phe	ApoE4	0.506929	0.0698323	1.20476	0.0110824	-0.0507803	0.87365	0.0219224	56.3645	Heterogeneous
SDMA	AB	0.300055	0.282593	1.02256	0.00790618	-0.430515	0.255312	0.00507959	64.3105	Heterogeneous
SM..OH..C16.1	ApoE4	-0.870221	0.000153596	-1.05834	0.00108296	-0.728163	0.0243972	0.439993	0	Homogeneous
SM..OH..C22.1	ApoE4	-1.33214	5.73913e-08	-1.5393	1.27653e-05	-1.1813	0.000271283	0.392013	0	Homogeneous
SM..OH..C22.2	ApoE4	-1.27315	6.34817e-07	-1.78843	6.02824e-08	-0.870567	0.0165088	0.0327905	53.1537	Male-specific
SM..OH..C24.1	ApoE4	-1.24586	2.51106e-08	-1.51709	9.10284e-06	-1.03777	0.000318253	0.217187	18.9656	Homogeneous
SM.C16.0	ApoE4	-0.80699	0.000318391	-1.0281	0.00211606	-0.638387	0.0332988	0.355241	0	Homogeneous
SM.C16.1	ApoE4	-1.02758	6.29967e-06	-1.40738	4.6562e-05	-0.727296	0.0158314	0.100946	39.035	Homogeneous
SM.C18.0	ApoE4	-0.898806	1.82757e-05	-1.17012	0.000230654	-0.685585	0.0147781	0.212803	19.7364	Homogeneous
SM.C18.1	ApoE4	-0.922362	5.17594e-06	-1.27406	1.23943e-05	-0.646327	0.0192106	0.0821724	42.4698	Homogeneous
SM.C20.2	ApoE4	-1.13579	1.09949e-05	-1.65764	2.68646e-06	-0.718872	0.0524137	0.0421175	50.796	Male-specific
SM.C24.0	ApoE4	-0.921826	2.99278e-08	-1.06983	1.01254e-06	-0.811302	0.000712889	0.359422	0	Homogeneous
SM.C24.1	ApoE4	-1.41312	2.14873e-08	-1.8848	1.96429e-08	-1.0504	0.00192148	0.0388408	51.5942	Male-specific
Tyr	ApoE4	0.759602	0.00578642	1.36836	0.00352815	0.265897	0.404992	0.0400388	51.2991	Heterogeneous
Val	ApoE4	0.438408	0.108856	1.16372	0.00552773	-0.145853	0.681973	0.0129352	59.7674	Heterogeneous

### Sheet: BrainMetabolome
met	Genotype	cross.b	cross.p	men.b	men.p	women.b	women.p	sex.diff.p	sex.diff.i_sq	EffectType
Arg	AB	0.813163	0.00352597	0.401021	0.328478	1.24149	0.000808866	0.111279	37.2045	NA
C18	AB	0.624884	0.0102428	0.149647	0.690956	1.09882	0.000414974	0.042502	50.7042	Female-specific
C18.2	ApoE4	-0.405828	0.151899	-1.2011	0.0128046	0.235303	0.463665	0.00969411	61.3385	Heterogeneous
Creatinine	AB	0.987105	0.000266697	0.690016	0.050646	1.26273	0.00225887	0.264025	10.4687	Homogeneous
Lys	AB	0.913829	0.000501306	0.552417	0.134982	1.26237	0.000896472	0.15672	29.388	Homogeneous
lysoPC.a.C16.0	AB	1.4087	4.44678e-10	0.944657	0.00309098	1.8731	1.58066e-09	0.0136294	59.4631	Female-specific
lysoPC.a.C16.1	AB	1.0981	2.04986e-05	0.625969	0.0983079	1.56423	8.97384e-06	0.0487923	49.2489	Female-specific
lysoPC.a.C17.0	AB	1.33136	5.48425e-08	0.952052	0.00785662	1.7025	5.34646e-07	0.0859267	41.7686	Homogeneous
lysoPC.a.C18.0	AB	1.59353	5.01192e-15	1.18191	1.61219e-05	2.00613	4.48668e-12	0.00705363	62.8846	Female-specific
lysoPC.a.C18.1	AB	0.688379	0.00989502	0.230624	0.600024	1.13691	0.000359865	0.0827714	42.3574	NA
lysoPC.a.C20.4	AB	0.687777	0.00877449	0.237522	0.599938	1.12677	9.04084e-05	0.084904	41.9588	NA
PC.aa.C28.1	ApoE4	0.358791	0.188945	-0.358422	0.359412	0.942443	0.012608	0.0135131	59.5134	Heterogeneous
PC.aa.C30.0	AB	1.42747	1.25736e-08	0.83888	0.00466165	1.99779	3.81674e-07	0.00630715	63.3883	Female-specific
PC.aa.C32.0	AB	0.663908	0.0180461	0.00862246	0.981243	1.29276	0.00204522	0.0158993	58.5272	Heterogeneous
PC.aa.C32.1	AB	0.955788	0.000506671	0.348674	0.315645	1.54284	0.000237905	0.0191632	57.3077	Female-specific
PC.aa.C32.3	AB	1.42851	2.04189e-10	1.1937	6.22294e-05	1.65479	1.21379e-06	0.230769	16.554	Homogeneous
PC.aa.C34.1	AB	0.60017	0.0328726	-0.0905953	0.803981	1.26745	0.00258735	0.0108593	60.7411	Heterogeneous
PC.aa.C34.2	AB	0.935784	0.000389897	0.716433	0.037613	1.13957	0.0048795	0.400584	0	Homogeneous
PC.aa.C34.3	AB	1.256	5.69405e-07	0.940853	0.00254068	1.54253	7.48769e-05	0.180231	25.3756	Homogeneous
PC.aa.C34.4	AB	1.45398	8.66328e-11	1.02917	0.000707398	1.86343	1.21296e-08	0.0257794	55.1473	Female-specific
PC.aa.C36.1	AB	0.681452	0.0152203	0.0230311	0.950018	1.31394	0.00169694	0.0152232	58.7973	Heterogeneous
PC.aa.C36.2	AB	0.541981	0.0547382	-0.130429	0.724414	1.18677	0.00470624	0.0143703	59.1482	Heterogeneous
PC.aa.C36.3	AB	1.36444	5.57523e-08	1.1755	0.000966751	1.55815	1.73475e-05	0.396407	0	Homogeneous
PC.aa.C36.4	AB	0.736959	0.00851202	0.0943881	0.797679	1.35613	0.00114561	0.0172238	58.0166	Heterogeneous
PC.aa.C36.5	AB	1.40698	4.26852e-09	0.974077	0.00266109	1.82322	2.19666e-07	0.0401434	51.2735	Female-specific
PC.aa.C36.6	AB	1.45017	3.74478e-09	1.00011	0.000935414	1.87693	9.57838e-07	0.0369253	52.0749	Female-specific
PC.aa.C38.3	AB	1.10923	1.96998e-05	0.866324	0.0270379	1.36624	7.98896e-05	0.301477	3.21998	Homogeneous
PC.aa.C38.4	AB	0.715562	0.0106525	0.0543253	0.88038	1.35267	0.00134249	0.0140732	59.2733	Heterogeneous
PC.aa.C38.6	AB	0.690242	0.0137409	0.00831312	0.981718	1.34317	0.00134762	0.0114867	60.4357	Heterogeneous
PC.aa.C40.6	AB	0.620506	0.0270897	-0.0478209	0.898713	1.26389	0.00215751	0.0140373	59.2885	Heterogeneous
PC.aa.C42.4	AB	0.729421	0.00558869	0.216359	0.551854	1.21264	0.00137833	0.0470778	49.6374	Heterogeneous
PC.aa.C42.4	ApoE4	1.07127	0.000104822	0.614896	0.119911	1.45054	0.000150374	0.104744	38.3583	Homogeneous
PC.aa.C42.6	AB	1.09513	4.78496e-05	0.564227	0.153274	1.60387	1.35248e-05	0.037695	51.8804	Female-specific
PC.ae.C30.0	AB	1.56194	4.47866e-11	0.954563	0.000612115	2.14745	5.80046e-09	0.00163134	68.2564	Female-specific
PC.ae.C30.1	AB	1.32985	5.30768e-08	0.774478	0.0139118	1.86613	3.46456e-07	0.00974878	61.3095	Female-specific
PC.ae.C30.2	AB	0.90579	0.000644199	0.298101	0.40694	1.48473	0.000115572	0.0162241	58.3998	Female-specific
PC.ae.C32.1	ApoE4	0.935495	0.000254358	0.395739	0.143882	1.38618	0.000531105	0.027746	54.5632	Female-specific
PC.ae.C32.1	AB	1.2909	7.6671e-07	0.619433	0.0173972	1.92702	8.70454e-06	0.00341464	65.8437	Female-specific
PC.ae.C32.2	AB	1.53562	1.75866e-10	1.14303	0.000777086	1.9085	2.3583e-08	0.0608867	46.6472	Homogeneous
PC.ae.C34.0	ApoE4	1.03737	6.76779e-05	0.191814	0.485021	1.73113	1.79073e-05	0.000513857	71.21	Female-specific
PC.ae.C34.0	AB	0.839978	0.000805163	0.163384	0.524412	1.46147	0.000234884	0.00308423	66.2073	Female-specific
PC.ae.C34.1	AB	1.10209	2.75754e-05	0.574104	0.147241	1.61906	3.3266e-06	0.0315918	53.4784	Female-specific
PC.ae.C34.3	ApoE4	1.05236	0.000119547	0.807692	0.0751378	1.25737	0.000175753	0.398042	0	Homogeneous
PC.ae.C34.3	AB	0.858367	0.00113798	0.531627	0.204585	1.16907	0.000525092	0.213661	19.5858	NA
PC.ae.C36.0	ApoE4	0.813532	0.000996796	0.0680483	0.815495	1.42402	0.000134007	0.00211331	67.4673	Female-specific
PC.ae.C36.0	AB	1.12254	7.4643e-06	0.561704	0.0458926	1.63482	2.7189e-05	0.0135377	59.5027	Female-specific
PC.ae.C36.4	AB	1.55748	1.15351e-12	1.11739	0.000163816	1.99885	1.44928e-10	0.0107772	60.7819	Female-specific
PC.ae.C36.5	AB	1.19265	3.21796e-07	0.742512	0.021485	1.63672	1.00549e-06	0.030973	53.6483	Female-specific
PC.ae.C38.0	AB	1.05493	5.78671e-05	0.544962	0.121143	1.53657	6.88693e-05	0.040301	51.235	Female-specific
PC.ae.C38.4	AB	0.948093	7.54169e-05	0.562295	0.159707	1.32421	2.14581e-06	0.0946549	40.1677	Homogeneous
PC.ae.C38.5	AB	1.66517	2.62719e-14	1.20318	7.35939e-05	2.12419	2.74709e-12	0.00602627	63.588	Female-specific
PC.ae.C40.1	ApoE4	0.162973	0.508644	-0.556163	0.170269	0.740753	0.0111956	0.00732582	62.7096	Heterogeneous
PC.ae.C40.1	AB	1.12226	1.40802e-05	0.922102	0.0182512	1.2758	6.65821e-05	0.448125	0	Homogeneous
PC.ae.C40.4	AB	0.970869	0.000119575	0.708886	0.0834981	1.22191	0.000102404	0.290738	5.34824	Homogeneous
PC.ae.C42.1	AB	1.33053	3.28075e-09	1.09721	0.000490008	1.55126	2.21082e-06	0.250389	12.9984	Homogeneous
PC.ae.C42.2	AB	1.0114	3.04357e-06	0.765365	0.00700034	1.24506	0.000169016	0.228279	16.9989	Homogeneous
PC.ae.C42.3	AB	1.37942	1.0769e-08	1.0865	0.00265159	1.65556	4.55572e-07	0.184526	24.639	Homogeneous
PC.ae.C44.3	AB	0.933621	0.000154769	0.882773	0.00803137	0.983293	0.00845391	0.831074	0	Homogeneous
PC.ae.C44.4	AB	1.49489	8.94553e-11	1.22172	0.000101284	1.76154	2.66448e-07	0.168545	27.3728	Homogeneous
PC.ae.C44.6	AB	0.988728	0.000300219	0.445728	0.221654	1.47772	0.000118539	0.0371057	52.0291	Female-specific
PC.ae.C44.6	ApoE4	0.387528	0.148536	-0.442462	0.255914	1.06456	0.00305757	0.00304385	66.2535	Heterogeneous
Putrescine	AB	0.907188	0.000430937	0.188668	0.292132	1.60919	0.000476857	0.00177014	68.0134	Female-specific
SDMA	ApoE4	-0.431621	0.10871	-1.19852	0.00391831	0.183487	0.593195	0.00719805	62.7912	Heterogeneous
SM..OH..C14.1	AB	0.900914	0.000904326	0.331148	0.385767	1.45107	0.000169016	0.028477	54.3515	Female-specific
SM..OH..C16.1	AB	0.886799	0.00092096	0.179288	0.625702	1.5621	3.75369e-05	0.00502949	64.3511	Female-specific
SM..OH..C22.1	AB	1.18834	1.27714e-07	0.685593	0.00584753	1.65384	3.70859e-06	0.011212	60.5682	Female-specific
SM..OH..C22.1	ApoE4	0.29309	0.159952	-0.277962	0.271243	0.76312	0.0144078	0.00713337	62.8329	Heterogeneous
SM..OH..C22.2	AB	0.495809	0.0537279	-0.035258	0.919195	0.992515	0.00786614	0.0371671	52.0136	Heterogeneous
SM..OH..C22.2	ApoE4	-0.316104	0.224584	-0.842219	0.0291764	0.119155	0.731996	0.0570374	47.4521	NA
SM..OH..C24.1	AB	0.831926	0.000219707	0.394479	0.204178	1.24477	0.000123301	0.0428564	50.6199	Female-specific
SM.C16.0	AB	1.28003	4.41458e-07	0.563762	0.0670096	1.96964	3.17343e-07	0.00116933	69.1953	Female-specific
SM.C16.1	AB	0.949093	0.000419753	0.631409	0.115385	1.27166	0.000527771	0.212559	19.7793	Homogeneous
SM.C18.0	AB	0.826199	0.0012316	0.158441	0.63383	1.47384	9.84437e-05	0.00522386	64.1949	Female-specific
SM.C20.2	AB	1.12436	1.77614e-05	0.625699	0.0594456	1.60505	6.66686e-05	0.0408007	51.1134	Female-specific
Spermidine	AB	-0.432477	0.123996	-1.34762	0.00019584	0.479512	0.22496	0.000284677	72.4431	Male-specific
Spermine	AB	-0.435973	0.118008	-1.35422	0.00034197	0.495778	0.158448	0.000125254	73.9285	Male-specific
t4.OH.Pro	AB	0.847771	0.000818887	0.583173	0.134812	1.13249	0.000425894	0.251661	12.7647	Homogeneous
